# Invasive European green crab (*Carcinus maenas*) predation revealed with quantitative DNA metabarcoding

**DOI:** 10.1101/2023.11.27.568928

**Authors:** Mary C Fisher, Emily W. Grason, Alex Stote, Ryan P. Kelly, Kate Litle, P. Sean McDonald

## Abstract

Predation by invasive species can threaten local ecosystems and economies. The European green crab (*Carcinus maenas*), one of the most widespread marine invasive species, is an effective predator associated with clam and crab population declines outside of its native range. In the U.S. Pacific Northwest, green crab have recently experienced increases in abundance and expanding distributions, generating concern for estuarine ecosystems and associated aquaculture production. However, regionally-specific information on the trophic impacts of invasive green crab is highly limited. We compared the stomach contents of green crabs collected on aquaculture beds versus natural intertidal sloughs in Willapa Bay, Washington, to provide the first in-depth description of European green crab diet at a particularly crucial time for regional management. We first identified putative prey items using DNA metabarcoding. For key prey species, we also applied a quantitative model to calculate the true abundance of each species in stomach content DNA samples. From the stomach contents of 62 green crabs, we identified 56 unique taxa belonging to nine phyla. The stomach contents of crabs collected from aquaculture beds were significantly different from the stomach contents of crabs collected at natural intertidal sloughs. Across all sites, arthropods were the most frequently detected prey, with the native hairy shore crab (*Hemigrapsus oregonensis*) the single most common prey item. Of the eight species included in the quantitative model, two ecologically-important native species – the sand shrimp (*Crangon franciscorum)* and the Pacific staghorn sculpin (*Leptocottus armatus*) – were the most abundant in crab stomach contents, when present. In addition to providing timely information on green crab diet, our research demonstrates the novel application of a recently developed model for quantitative DNA metabarcoding. This represents another step in the ongoing evolution of DNA-based diet analysis towards producing the quantitative data necessary for modeling invasive species impacts.
