## Supplemental Figure S6 for "Invasive European green crab (*Carcinus maenas*) predation revealed with quantitative DNA metabarcoding"

### Sheet: Sheet1
Table S6. Extension of Table 2, for all prey taxa. The total number of crabs in which each prey taxon was identified. Italicized numbers represent totals aggregated across lower taxonomic levels.
phylum	class	order	family	genus	species	number of crabs
Annelida						13
	Polychaeta					12
		Phyllodocida				8
			Nereididae			7
				Hediste	Hediste diadroma	5
				Alitta	NA	2
				Micronereis	Micronereis nanaimoensis	1
				Platynereis	NA	1
			Polynoidae	Harmothoe	NA	2
		Spionida	Spionidae			4
				Pseudopolydora	Pseudopolydora paucibranchiata	3
					Pseudopolydora bassarginensis	1
				Polydora	Polydora cornuta	1
		Sabellida	Serpulidae	Serpula	Serpula vermicularis	1
		NA	Maldanidae	Nicomache	Nicomache personata	1
	Clitellata	Tubificida	Naididae	Chaetogaster	Chaetogaster diastrophus	1
Arthropoda						32
	Malacostraca					26
		Amphipoda				12
			Ampithoidae	Ampithoe	Ampithoe valida	6
			Corophiidae			8
				Grandidierella	Grandidierella japonica	7
				Monocorophium	Monocorophium acherusicum	3
					Monocorophium insidiosum	2
			Anisogammaridae	Eogammarus	Eogammarus confervicolus	1
			Photidae	Photis	NA	1
		Decapoda				25
			Crangonidae	Crangon	Crangon franciscorum	10
			Crangonidae	Crangon	NA	2
			Varunidae	Hemigrapsus	Hemigrapsus oregonensis	12
			Varunidae	Hemigrapsus	NA	2
			Cancridae	Metacarcinus	Metacarcinus magister	3
	Insecta					9
		Diptera				4
			Cecidomyiidae	NA	NA	1
			Ceratopogonidae	NA	NA	1
			Chironomidae	Clunio	Clunio tsushimensis	1
			Culicidae	Culex	Culex tritaeniorhynchus	1
		Hemiptera	Belostomatidae	NA	NA	1
		Lepidoptera	Elachistidae	Elachista	NA	1
		Orthoptera	Gryllidae	Gryllus	NA	1
		Psocoptera	Liposcelididae	Liposcelis	Liposcelis decolor	1
		Trichoptera	Hydropsychidae	Cheumatopsyche	Cheumatopsyche lepida	1
	Arachnida	NA	NA	NA	NA	2
Chordata						14
	Actinopteri					9
		Perciformes				8
			Cottidae	Leptocottus	Leptocottus armatus	7
			Pholidae	Pholis	Pholis ornata	1
		NA	Embiotocidae	Cymatogaster	Cymatogaster aggregata	2
	Ascidiacea	Stolidobranchia				5
			Styelidae			4
				Botrylloides	Botrylloides violaceus	2
				Botryllus	Botryllus schlosseri	2
			Molgulidae	Molgula	Molgula manhattensis	1
Cnidaria	Anthozoa	Actiniaria	Edwardsiidae	Nematostella	NA	1
Mollusca						12
	Bivalvia					8
		Myida	Myidae	Mya	Mya arenaria	6
		Galeommatida	Montacutidae	Kurtiella	NA	1
		Venerida	Veneridae	Ruditapes	Ruditapes philippinarum	1
	Gastropoda	NA	Batillariidae	Batillaria	Batillaria attramentaria	4
Chlorophyta	Ulvophyceae	Ulvales	Ulvaceae	Ulva	Ulva compressa	5
Streptophyta	Magnoliopsida	Alismatales	Zosteraceae	NA	NA	6
Rhodophyta	Bangiophyceae	Bangiales	Bangiaceae	Neoporphyra	NA	8
NA	Phaeophyceae					24
		Fucales				8
			Fucaceae	Fucus	NA	6
			Sargassaceae	Sargassum	NA	2
		Ectocarpales				17
			Chordariaceae			7
				Leathesia	Leathesia marina	3
			Scytosiphonaceae			9
				Petalonia	Petalonia fascia	4
				Scytosiphon	NA	3
					Scytosiphon lomentaria	4
			Acinetosporaceae	Pylaiella	Pylaiella washingtoniensis	2
			Ectocarpaceae			3
				Ectocarpus	NA	1
					Ectocarpus crouaniorum	1
					Ectocarpus fasciculatus	1
